# Diet High in Soybean Oil Increases Susceptibility to Colitis in Mice

**DOI:** 10.1101/2021.02.08.430328

**Authors:** Poonamjot Deol, Paul Ruegger, Geoffrey D. Logan, Ali Shawki, Jiang Li, Jonathan D. Mitchell, Jacqueline Yu, Varadh Piamthai, Sarah H. Radi, Kamil Borkowski, John W. Newman, Declan F. McCole, Meera G. Nair, Ansel Hsiao, James Borneman, Frances M. Sladek

## Abstract

The current American diet is high in soybean oil (SO), which consists of unsaturated fatty acids, most notably linoleic acid (LA, C18:2 omega-6). While LA is an essential fatty acid that must be obtained from the diet, high LA consumption has been linked to the development of inflammatory bowel disease (IBD) in humans. Here, we show that a high fat diet (HFD) based on soybean oil increases susceptibility to colitis in wild-type and IL10 knockout mice. It causes immune dysfunction, decreases colon and crypt length and increases intestinal epithelial barrier permeability; these effects were not observed in low LA HFDs. The SO diet also disrupts the balance of isoforms encoded by the IBD susceptibility gene Hepatocyte Nuclear Factor 4α (HNF4α). Both the SO diet and an LA gavage cause gut dysbiosis: the SO diet increases the abundance of an adherent, invasive *Escherichia coli* (AIEC), which can use LA as a carbon source, and the LA gavage decreases the beneficial bacteria *Lactobacillus murinus*. Metabolomic analysis of both host-associated and cultured bacteria shows that SO increases levels of LA and oxylipins while decreasing eicosapentaenoic acid (EPA, C20:5 omega-3) and endocannabinoids. Our results suggest that excess LA, obtained from a diet high in soybean oil, increases susceptibility to colitis by alterations in intestinal HNF4α, gut microbiota and bioactive metabolites.
