## Supplementary Table 3 for "Diet High in Soybean Oil Increases Susceptibility to Colitis in Mice"

### Sheet: Cover Sheet
Supplementary Table 3
Diet High in Soybean Oil Increases Susceptibility to Colitis in Mice
Deol et al, 2022
This table shows the cluster components used for PCA analysis to provide an overview of metabolic changes in bacterial and intestinal epithelial cells.

### Sheet: Supplementary Table 3
Supplementary Table 3
Variable clusters Bacterial Cells							Variable clusters Intestinal Epithelial Cells
Sample Type	Cluster	Members	RSquare with Own Cluster	RSquare with Next Closest	1-RSquare Ratio		Sample Type	Cluster	Members	RSquare with Own Cluster	RSquare with Next Closest	1-RSquare Ratio
Bacterial Cells	1	9_10-DiHOME	0.906626	0.512973	0.191722		Intestinal Epithelial Cells	1	5-HEPE	0.973593	0.58092	0.0630126
Bacterial Cells	1	15_16-DiHODE	0.944289	0.710006	0.19211		Intestinal Epithelial Cells	1	17_18-DiHETE	0.920419	0.504192	0.160508
Bacterial Cells	1	LEA	0.883	0.511666	0.23959		Intestinal Epithelial Cells	1	9-HEPE	0.91042	0.472689	0.16988
Bacterial Cells	1	aLEA	0.902029	0.675291	0.301718		Intestinal Epithelial Cells	1	EPA (Rel Abs)	0.91827	0.683448	0.258189
Bacterial Cells	1	9_10-DiHODE	0.86691	0.64953	0.379747		Intestinal Epithelial Cells	1	19_20-DiHDoPA	0.883919	0.577129	0.274508
Bacterial Cells	1	9(10)-EpOME	0.805226	0.74757	0.771597		Intestinal Epithelial Cells	1	14_15-DiHETE	0.840174	0.464393	0.298401
Bacterial Cells	1	19(20)-EpDPE	0.159232	0.0951825	0.929213		Intestinal Epithelial Cells	1	12-HEPE	0.827879	0.459185	0.318262
Bacterial Cells	2	PEA	0.967285	0.615201	0.0850179		Intestinal Epithelial Cells	1	DHEA	0.714554	0.421074	0.493061
Bacterial Cells	2	POEA Screen	0.96594	0.603676	0.0859394		Intestinal Epithelial Cells	1	4-HDoHE	0.774757	0.553497	0.504459
Bacterial Cells	2	OEA	0.937456	0.657869	0.182808		Intestinal Epithelial Cells	1	15-HEPE	0.704569	0.489655	0.578885
Bacterial Cells	2	NO-Gly	0.890425	0.497788	0.218184		Intestinal Epithelial Cells	1	EPEA Screen	0.746315	0.683023	0.800328
Bacterial Cells	2	EPEA Screen	0.866851	0.58634	0.32188		Intestinal Epithelial Cells	2	9-HETE	0.920886	0.532399	0.16919
Bacterial Cells	2	11-HETE	0.754894	0.43594	0.434539		Intestinal Epithelial Cells	2	12-HETE	0.913666	0.499908	0.172635
Bacterial Cells	2	DGLEA	0.864874	0.719162	0.481154		Intestinal Epithelial Cells	2	15-HETE	0.848379	0.493676	0.299454
Bacterial Cells	2	5-HETE	0.758132	0.595025	0.597241		Intestinal Epithelial Cells	2	8-HETE	0.897372	0.677974	0.318694
Bacterial Cells	2	NA-Gly	0.492387	0.207715	0.640695		Intestinal Epithelial Cells	2	9_12_13-TriHOME	0.72927	0.36357	0.425389
Bacterial Cells	3	6-keto PGF1a	0.976571	0.437839	0.0416771		Intestinal Epithelial Cells	2	6-keto PGF1a	0.514381	0.354151	0.751908
Bacterial Cells	3	9_12_13-TriHOME	0.965441	0.400347	0.0576319		Intestinal Epithelial Cells	2	11-HETE	0.697775	0.638084	0.835071
Bacterial Cells	3	PGF2a	0.938897	0.407262	0.103086		Intestinal Epithelial Cells	3	12_13-DiHOME	0.923978	0.565287	0.174878
Bacterial Cells	3	F2 Isoprostanes	0.869661	0.369056	0.206577		Intestinal Epithelial Cells	3	15_16-DiHODE	0.94019	0.66781	0.180047
Bacterial Cells	3	PGF3a	0.874899	0.442648	0.224455		Intestinal Epithelial Cells	3	12_13-DiHODE	0.900093	0.551056	0.222539
Bacterial Cells	3	13-HOTE	0.655822	0.457603	0.63455		Intestinal Epithelial Cells	3	12(13)-EpODE	0.883261	0.610663	0.299841
Bacterial Cells	3	13-HODE	0.841626	0.75265	0.640284		Intestinal Epithelial Cells	3	9_10-DiHOME	0.894605	0.766995	0.452329
Bacterial Cells	3	20-HETE	0.273549	0.20045	0.908575		Intestinal Epithelial Cells	3	aLEA	0.799203	0.625911	0.536763
Bacterial Cells	4	Protectin DX	0.725938	0.234916	0.358211		Intestinal Epithelial Cells	3	12(13)-EpOME	0.78986	0.649441	0.599443
Bacterial Cells	4	17_18-DiHETE	0.751609	0.344238	0.378783		Intestinal Epithelial Cells	3	15(16)-EpODE	0.854806	0.76723	0.623767
Bacterial Cells	4	15-HETE	0.667245	0.281412	0.463068		Intestinal Epithelial Cells	3	LEA	0.738269	0.602182	0.657918
Bacterial Cells	4	9-HEPE	0.349149	0.216536	0.830736		Intestinal Epithelial Cells	4	2-LG	0.903559	0.516768	0.199575
Bacterial Cells	5	8(9)-EpETrE	0.786717	0.27898	0.295808		Intestinal Epithelial Cells	4	ALA (Rel Abs)	0.921406	0.669282	0.237647
Bacterial Cells	5	TXB2	0.643071	0.202411	0.44751		Intestinal Epithelial Cells	4	2-OG	0.845114	0.444948	0.279049
Bacterial Cells	5	14(15)-EpETrE	0.660693	0.262271	0.459934		Intestinal Epithelial Cells	4	13-KODE	0.787072	0.475184	0.40572
Bacterial Cells	5	9-HETE	0.5677	0.356394	0.671684		Intestinal Epithelial Cells	4	9(10)-EpODE	0.823952	0.653292	0.507771
Bacterial Cells	5	8-HETE	0.484255	0.477413	0.986908		Intestinal Epithelial Cells	4	LA (Rel Abs)	0.696772	0.420333	0.523107
Bacterial Cells	6	AA (Rel Abs)	0.83082	0.421447	0.292419		Intestinal Epithelial Cells	4	1-OG	0.658206	0.358052	0.532432
Bacterial Cells	6	11_12-DiHETrE	0.856814	0.586489	0.34627		Intestinal Epithelial Cells	4	2-AG	0.513708	0.368833	0.770465
Bacterial Cells	6	14_15-DiHETrE	0.764845	0.484742	0.456383		Intestinal Epithelial Cells	4	13-HOTE	0.551859	0.439897	0.800104
Bacterial Cells	6	13-KODE	0.60674	0.294281	0.557247		Intestinal Epithelial Cells	5	11_12-DiHETrE	0.86217	0.273202	0.18964
Bacterial Cells	6	8_9-DiHETrE	0.596902	0.420374	0.695446		Intestinal Epithelial Cells	5	8_9-DiHETrE	0.891571	0.54043	0.235937
Bacterial Cells	7	1-OG	0.819295	0.331775	0.270426		Intestinal Epithelial Cells	5	14_15-DiHETrE	0.856586	0.439823	0.256016
Bacterial Cells	7	2-LG	0.808608	0.33538	0.287971		Intestinal Epithelial Cells	5	5_6-DiHETrE	0.802316	0.641164	0.550904
Bacterial Cells	7	9-HODE	0.86537	0.603589	0.339623		Intestinal Epithelial Cells	5	DGLEA	0.488604	0.249996	0.681857
Bacterial Cells	7	2-OG	0.579798	0.221043	0.539442		Intestinal Epithelial Cells	6	PGF2a	0.949087	0.173565	0.0616056
Bacterial Cells	7	9-HOTE	0.616848	0.317756	0.561605		Intestinal Epithelial Cells	6	F2 Isoprostanes	0.907707	0.169405	0.111116
Bacterial Cells	7	12_13-DiHOME	0.670782	0.571468	0.768245		Intestinal Epithelial Cells	6	AEA	0.703268	0.317743	0.434928
Bacterial Cells	8	14-HDoHE	0.822472	0.208579	0.224316		Intestinal Epithelial Cells	7	8(9)-EpETrE	0.789167	0.379216	0.339625
Bacterial Cells	8	2-AG	0.653198	0.127736	0.397588		Intestinal Epithelial Cells	7	5-HETE	0.684982	0.357937	0.490634
Bacterial Cells	8	11(12)-EpETrE	0.647766	0.189471	0.434573		Intestinal Epithelial Cells	7	AA (Rel Abs)	0.700667	0.439096	0.533662
Bacterial Cells	8	12_13-DiHODE	0.6056	0.119629	0.447993		Intestinal Epithelial Cells	7	15-KETE	0.775344	0.603798	0.567025
Bacterial Cells	9	4-HDoHE	0.699046	0.270543	0.412572		Intestinal Epithelial Cells	8	DHA (Rel Abs)	0.853382	0.426468	0.25564
Bacterial Cells	9	15-KETE	0.638472	0.336234	0.544663		Intestinal Epithelial Cells	8	PEA	0.684292	0.396198	0.522867
Bacterial Cells	9	15-HEPE	0.582673	0.253944	0.559377		Intestinal Epithelial Cells	8	NA-Gly	0.662259	0.386178	0.550226
Bacterial Cells	9	5-KETE	0.561807	0.267774	0.59844		Intestinal Epithelial Cells	8	OEA	0.664043	0.441454	0.601484
Bacterial Cells	9	17-HDoHE	0.500923	0.194221	0.619373		Intestinal Epithelial Cells	8	12(13)-Ep-9-KODE	0.45328	0.268478	0.747372
Bacterial Cells	9	DHEA	0.394053	0.19062	0.748656		Intestinal Epithelial Cells	8	POEA Screen	0.667879	0.59342	0.816865
Bacterial Cells	10	ALA (Rel Abs)	0.933235	0.605091	0.169063		Intestinal Epithelial Cells	8	PGF3a	0.533979	0.456445	0.857358
Bacterial Cells	10	15(16)-EpODE	0.920912	0.573918	0.185618		Intestinal Epithelial Cells	9	14-HDoHE	0.856047	0.498338	0.286952
Bacterial Cells	10	12(13)-EpODE	0.828629	0.50936	0.34928		Intestinal Epithelial Cells	9	Protectin DX	0.673559	0.258378	0.440172
Bacterial Cells	10	LA (Rel Abs)	0.839716	0.618282	0.419902		Intestinal Epithelial Cells	9	17-HDoHE	0.677932	0.349408	0.495039
Bacterial Cells	10	12(13)-EpOME	0.899342	0.780397	0.458361		Intestinal Epithelial Cells	9	PGD2	0.470643	0.290229	0.745813
Bacterial Cells	10	9-KODE	0.726864	0.509641	0.557013		Intestinal Epithelial Cells	10	9-HODE	0.957966	0.711175	0.145535
Bacterial Cells	10	9(10)-EpODE	0.754616	0.617225	0.641066		Intestinal Epithelial Cells	10	9-HOTE	0.942714	0.639758	0.15902
Bacterial Cells	10	14_15-DiHETE	0.246285	0.119544	0.856051		Intestinal Epithelial Cells	10	9-KODE	0.926354	0.657208	0.21484
Bacterial Cells	10	DHA (Rel Abs)	0.16516	0.095646	0.923134		Intestinal Epithelial Cells	10	13-HODE	0.86424	0.624731	0.361768
Bacterial Cells	11	AEA	0.83864	0.638085	0.445851		Intestinal Epithelial Cells	10	9_10-DiHODE	0.887228	0.754003	0.458426
Bacterial Cells	11	12-HETE	0.748881	0.455765	0.461416		Intestinal Epithelial Cells	10	9(10)-EpOME	0.697638	0.533761	0.648513
Bacterial Cells	11	SEA	0.703941	0.416442	0.507334		Intestinal Epithelial Cells	11	8_15-DiHETE	0.757904	0.277653	0.335152
Bacterial Cells	11	5-HEPE	0.478051	0.224365	0.672931		Intestinal Epithelial Cells	11	TXB2	0.654675	0.22822	0.44744
Bacterial Cells	11	PGD2	0.588396	0.436041	0.729848		Intestinal Epithelial Cells	11	20-HETE	0.706768	0.391848	0.482169
Bacterial Cells	12	12(13)-Ep-9-KODE	0.747622	0.33525	0.379659		Intestinal Epithelial Cells	12	11(12)-EpETrE	0.733282	0.201054	0.333838
Bacterial Cells	12	5_6-DiHETrE	0.824166	0.616043	0.457951		Intestinal Epithelial Cells	12	5-KETE	0.648815	0.277614	0.486146
Bacterial Cells	12	EPA (Rel Abs)	0.59106	0.200726	0.511639		Intestinal Epithelial Cells	12	14(15)-EpETrE	0.538408	0.224756	0.595415
Bacterial Cells	13	8_15-DiHETE	0.845477	0.336379	0.232848		Intestinal Epithelial Cells	12	19(20)-EpDPE	0.395121	0.152448	0.713678
Bacterial Cells	13	19_20-DiHDoPA	0.81483	0.446656	0.334638		Intestinal Epithelial Cells	13	SEA	0.810287	0.23436	0.247784
Bacterial Cells	13	12-HEPE	0.726216	0.27345	0.376827		Intestinal Epithelial Cells	13	NO-Gly	0.810287	0.308207	0.274234
